# Human neuromodulatory assembloids to study serotonin signaling and disease

**DOI:** 10.64898/2026.03.08.710407

**Authors:** Sabina Kanton, Xiangling Meng, Chunyang Dong, Fikri Birey, Dong Wang, Noah Reis, Se-Jin Yoon, Ji-Il Kim, James P. McQueen, Noriaki Sakai, Seiji Nishino, John R. Huguenard, Sergiu P. Paşca

**Affiliations:** Department of Psychiatry and Behavioral Sciences, Stanford University, Stanford, CA, USA; Stanford Brain Organogenesis, Wu Tsai Neurosciences Institute and Bio-X, Stanford University, Stanford, CA, USA; Department of Neurology and Neurological Sciences, Stanford University, Stanford, CA 94305, USA

## Abstract

Neuromodulators influence critical functions of the developing human brain and regulate behavioral states. Dysfunction of neuromodulatory systems is often involved in neuropsychiatric disease and many drugs for these conditions act on these signaling pathways. Recent advances in stem cell biology have made it possible to derive a wide range of cells across the developing human nervous system in regionalized organoids and to functionally integrate them into assembloids, however they currently do not systematically incorporate neuromodulation. Here, we generated human midbrain-hindbrain organoids (hMHO) from human induced pluripotent stem (hiPS) cells and fused them with human cortical organoids (hCO) to form neuromodulatory assembloids (hNMA). We focus on serotonin (5-hydroxytryptamine, 5-HT) as one key neuromodulator and found characteristic gene expression patterns and electrophysiological properties of serotonergic neurons (5-HT neurons) in the hMHO. In hNMA, 5-HT neurons projected into hCO, released 5-HT and modulated cortical network activity. To explore the applicability of this system in human disease, we studied 22q11.2 deletion syndrome (22q11.2DS), a common microdeletion associated with high risk for neuropsychiatric disease and defects in 5-HT signaling. We found aberrant 5-HT dynamics in hNMA from patient hiPS cell lines that were rescued by administration of a selective serotonin reuptake inhibitor (SSRI). Taken together, hNMA can be used to study human 5-HT dynamics and uncover disease phenotypes which could facilitate therapeutic development.
