## Supplementary material for "Human neuromodulatory assembloids to study serotonin signaling and disease": qPCR Primer Sequences

### Sheet: Sheet1
	Forward	Reverse
GATA2	5' - GCAACCCCTACTATGCCAACC - 3'	5' - CAGTGGCGTCTTGGAGAAG - 3'
GATA3	5' - GCCCCTCATTAAGCCCAAG - 3'	5' - TTGTGGTGGTCTGACAGTTCG - 3'
FOXG1	5' - AACCTGTGTTGCGCAAATGC - 3'	5' - AAACACGGGCATATGACCAC - 3'
TPH2	5' - ACGGAGAGGGTTTTCCCTG - 3'	5' - GCCTTTGTCGTCATTTTTGCCA - 3'
FEV	5' - TCTTCAAGGACGGGAAGAAC - 3'	5' - AGAAACTGCCACAGCTGGAT - 3'
SERT	5' - ATGGAGACGACGCCCTTGA - 3'	5' - GCTGTAGAACTCCGTTTTCCTGAC - 3'
GAPDH	5' - CATGAGAAGTATGACAACAGCCT - 3'	5' - AGTCCTTCCACGATACCAAAGT - 3'
